# phuEGO: A network-based method to reconstruct active signalling pathways from phosphoproteomics datasets

**DOI:** 10.1101/2023.08.07.552249

**Authors:** Girolamo Giudice, Haoqi Chen, Evangelia Petsalaki

## Abstract

Signalling networks are critical for virtually all cell functions. Our current knowledge of cell signalling has been summarised in signalling pathway databases, which, while useful, are highly biassed towards well-studied processes, and don’t capture context specific network wiring or pathway cross-talk. Mass spectrometry-based phosphoproteomics data can provide a more unbiased view of active cell signalling processes in a given context, however, it suffers from low signal-to-noise ratio and poor reproducibility across experiments. Methods to extract active signalling signatures from such data struggle to produce unbiased and interpretable networks that can be used for hypothesis generation and designing downstream experiments.

Here we present phuEGO, which combines three-layer network propagation with ego network decomposition to provide small networks comprising active functional signalling modules. PhuEGO boosts the signal-to-noise ratio from global phosphoproteomics datasets, enriches the resulting networks for functional phosphosites and allows the improved comparison and integration across datasets. We applied phuEGO to five phosphoproteomics data sets from cell lines collected upon infection with SARS CoV2. PhuEGO was better able to identify common active functions across datasets and to point to a subnetwork enriched for known COVID-19 targets. Overall, phuEGO provides a tool to the community for the improved functional interpretation of global phosphoproteomics datasets.
