## Supplementary table 3 for "phuEGO: A network-based method to reconstruct active signalling pathways from phosphoproteomics datasets"

### Sheet: Foglio1
Supplementary Table 2. List of datasets used in evaluation of phuEGO
Pubmed id	Authors	Dataset	min	Direction	Kegg pathway Id	Target Kegg pathway
18669648	Dephoure et al, 2008	G1_S_(Thymidine)_vs_Async-cells	0	increased	hsa04110	Cell cycle
20068231	Olsen et al, 2010	Early_S_(Thymidine)_vs_Async-cells	150	increased	hsa04110	Cell cycle
20068231	Olsen et al, 2010	Late_S_(Thymidine)_vs_Async-cells	330	increased	hsa04110	Cell cycle
20068231	Olsen et al, 2010	G1_(Nocodazole)_vs_Async-cells	180	increased	hsa04110	Cell cycle
20068231	Olsen et al, 2010	G1_S_(Aphidicolin)_vs_Async-cells	N/A	increased	hsa04110	Cell cycle
20068231	Olsen et al, 2010	G1_S_(Thymidine)_vs_Async-cells	N/A	increased	hsa04110	Cell cycle
20068231	Olsen et al, 2010	Mitosis_(Nocodazole)_vs_Async-cells	30	increased	hsa04110	Cell cycle
20068231	Olsen et al, 2010	S_G2_(Thymidine)_vs_Async-cells	450	increased	hsa04110	Cell cycle
21712546	Kettenbach et al, 2011	Mitosis_(AZD1152)_vs_Untreated	N/A	increased	hsa04110	Cell cycle
21712546	Kettenbach et al, 2011	Mitosis_(BI2536)_vs_Untreated	N/A	increased	hsa04110	Cell cycle
21712546	Kettenbach et al, 2011	Mitosis_(MLN8054_0_25_microM)_vs_Untreated	N/A	increased	hsa04110	Cell cycle
21712546	Kettenbach et al, 2011	Mitosis_(MLN8054_1_microM)_vs_Untreated	N/A	increased	hsa04110	Cell cycle
21712546	Kettenbach et al, 2011	Mitosis_(MLN8054_5_microM)_vs_Untreated	N/A	increased	hsa04110	Cell cycle
21712546	Kettenbach et al, 2011	Mitosis_(short_Taxol_+_BI2536)_vs_Untreated	N/A	increased	hsa04110	Cell cycle
21712546	Kettenbach et al, 2011	Mitosis_(Taxol)_vs_Untreated	N/A	increased	hsa04110	Cell cycle
21659604	Hsu et al, 2011	Starved_vs_Insulin		decreased	hsa04910	Insulin
19651622	Pan et al, 2009	EGF_vs_Untreated	15 (replicate 1)	increased	hsa04012	EGF
19651622	Pan et al, 2009	EGF_vs_Untreated	15 (replicate 2)	increased	hsa04012	EGF
21955146	Engholm-Keller et al, 2011	EGF_vs_Untreated	5	increased	hsa04012	EGF
22210691	Mertins et al, 2012	EGF_vs_Untreated	10 (replicate 1)	increased	hsa04012	EGF
22210691	Mertins et al, 2012	EGF_vs_Untreated	10 (replicate 2)	increased	hsa04012	EGF
22210691	Mertins et al, 2012	EGF_vs_Untreated	1440 (replicate 1)	increased	hsa04012	EGF
22210691	Mertins et al, 2012	EGF_vs_Untreated	1440 (replicate 2)	increased	hsa04012	EGF
23592840	Zhuang et al, 2013	VEGF_vs_Untreated	10	increased	hsa04370	VEGF
23592840	Zhuang et al, 2013	VEGF_vs_Untreated	20	increased	hsa04370	VEGF
23592840	Zhuang et al, 2013	VEGF_vs_Untreated	30	increased	hsa04370	VEGF
23592840	Zhuang et al, 2013	VEGF_vs_Untreated	60	increased	hsa04370	VEGF
24204825	Salek et al, 2013	anti-CD3_vs_Time0.5	0.5 (replicate 1)	decreased	hsa04660	Tcell
24204825	Salek et al, 2013	anti-CD3_vs_Time0.5	5 (replicate 1)	decreased	hsa04660	Tcell
24204825	Salek et al, 2013	anti-CD3_vs_Time0.5	10 (replicate 1)	decreased	hsa04660	Tcell
24204825	Salek et al, 2013	anti-CD3_vs_Time0.5	20 (replicate 1)	decreased	hsa04660	Tcell
24204825	Salek et al, 2013	anti-CD3_vs_Time0.5	0.5 (replicate 2)	decreased	hsa04660	Tcell
24204825	Salek et al, 2013	anti-CD3_vs_Time0.5	5 (replicate 2)	decreased	hsa04660	Tcell
24204825	Salek et al, 2013	anti-CD3_vs_Time0.5	10 (replicate 2)	decreased	hsa04660	Tcell
24204825	Salek et al, 2013	anti-CD3_vs_Time0.5	20 (replicate 2)	decreased	hsa04660	Tcell
26546556	Nguyen et al, 2015	anti-CD3_+_anti-CD28_vs_Control	15	increased	hsa04660	Tcell
26546556	Nguyen et al, 2015	anti-CD3_+_anti-CD28_vs_Control	30	increased	hsa04660	Tcell
26546556	Nguyen et al, 2015	anti-CD3_+_anti-CD28_vs_Control	60	increased	hsa04660	Tcell
26546556	Nguyen et al, 2015	anti-CD3_+_anti-CD28_vs_Control	120	increased	hsa04660	Tcell
25056879	D'Souza et al, 2014	TGF-beta_vs_Control	5	increased	hsa04350	TGF
25056879	D'Souza et al, 2014	TGF-beta_vs_Control	10	increased	hsa04350	TGF
25056879	D'Souza et al, 2014	TGF-beta_vs_Control	15	increased	hsa04350	TGF
25056879	D'Souza et al, 2014	TGF-beta_vs_Control	20	increased	hsa04350	TGF
25921289	Emdal et al, 2015	NGF_(TrkA_overexpression)_vs_Control	10	increased	hsa04722	NGF
25921289	Emdal et al, 2015	NGF_(TrkA_overexpression)_vs_Control	45	increased	hsa04722	NGF
25921289	Emdal et al, 2015	NGF_(TrkA_overexpression)_vs_Control	120	increased	hsa04722	NGF
